# Single-cell Spatial Proteomic Imaging for Human Neuropathology

**DOI:** 10.1101/2022.03.02.482730

**Authors:** Kausalia Vijayaragavan, Bryan J Cannon, Dmitry Tebaykin, Marc Bossé, Alex Baranski, JP Oliveria, Dunja Mrdjen, M. Ryan Corces, Erin F McCaffrey, Noah F Greenwald, Yari Sigal, Zumana Khair, Trevor Bruce, Anusha Rajaraman, Syed A Bukhari, Kathleen S. Montine, R. Michael Angelo, Thomas J. Montine, Sean C. Bendall

## Abstract

Neurodegenerative disorders are characterized by phenotypic changes and hallmark proteopathies. Quantifying these in archival human brain tissues remains indispensable for validating animal models and understanding disease mechanisms. We present a framework for nanometer-scale, spatial proteomics with multiplex ion beam imaging (MIBI) for capturing neuropathological features. MIBI facilitated simultaneous, quantitative imaging of 36 proteins on archival human hippocampus from individuals spanning cognitively normal to dementia. Customized analysis strategies identified cell types and proteopathies in the hippocampus across stages of Alzheimer’s disease (AD) neuropathologic change. We show microglia-pathologic tau interactions in hippocampal CA1 subfield, in AD dementia. Data driven, sample independent creation of spatial proteomic regions identified persistent neurons in pathologic tau neighborhoods expressing mitochondrial protein MFN2, regardless of cognitive status, suggesting a survival advantage. Our study revealed unique insights from multiplexed imaging and data-driven approaches for neuropathologic analysis and serves as a baseline for mechanistic and interventional understanding in human neurodegeneration.
