## Supplemental Info for "Single-cell Spatial Proteomic Imaging for Human Neuropathology": Supplemental_Tables.xlsx

### Sheet: TableS1
Table S1
antibody targets	acronym	presence in hippocampus	functions as	channel	element	clone	source	titer (ug/ml)
Histone H3	HH3	nucleus of all cells	component of nucleosome	89	Y	D1H2	Cell Signaling Technology	1
CD47	CD47	neurons	integrin associated glycoprotein	113	In	Poly	R&D Systems	1
TotalTAU	TAU	all neuronal soma + axons	stabilize axonal microtubule	115	In	D1M9X	Cell Signaling Technology	1
ApoE	ApoE	astrocytes and microglia	multiple functions including lipid transport	141	Pr	395004	R&D Systems	1
Amyloid beta 1-40	Abeta40	parenchyma + vascular cells	priarily vascular cell amyloid	142	Nd	BDI350	Abcam	1
Amyloid beta 1-42	Abeta42	parenchyma + vacular cells	primarily amyloid plaques	143	Nd	12F4	BioLegend	1
Calretinin	CR	inhibitory interneurons soma + axons	CA2+ calmodutin binding protein	144	Nd	Polyclonal AF5065	R&D Systems	1
NCAM	CD56	all neuron membranes	glycoprotein	145	Nd	MRQ-42	Cell Marque	0.5
Parvalbumin	PV	inhibitory interneurons axons	CA2+ calmodutin binding protein	146	Nd	Polyclonal AF5058	R&D Systems	1
Pan Amyloid beta (Pan,17-24)	Abeta	parenchyma + vacular cells	type I tranmembrane protein	147	Yb	4G8	BioLegend	1
PECAM-1	CD31	endothelia	cell adhesion molecule	148	Nd	C31.3+JC/70A	Abcam	1
MAP2	MAP2	dendrites	stabilize microtubule	149	Sm	885232	R&D Systems	1
Polyubiquitin K48	UbK48	all cells	tag for proteosome degradation	150	Nd	EP8589	Abcam	1
MFN2	MNF2	all cells	mitochondria fusion	151	Eu	6A8	Abcam	2
GAD (Pan, 65/67)	GAD65/67	GABAergic neurons	GABA synthesis	152	Sm	Polyclonal G5163	sigma	1
VGAT	VGAT	GABAergic neurons	vesicular GABA transporter	153	Eu	CL2793	Abcam	1
SERT	SERT	pyramidal cells	serotonin transporter	154	Sm	MO19007	Neuromics	1
Polyubiquitin K63	UbK63	all cells	membrane trafficking	155	Gd	HWA4CA	BioLegend	1
Reelin	REELIN	Cajal-Retzius cell	axon sprouting and dendritic arborization	156	Gd	940209	R&D Systems	1
EEA1	EEA1	all cells	Rab5 effector protein	157	Gd	C45B10	Cell Signaling Technology	2
Phosho TDP43 (S409/410)	pTDP43	cytoplamic inclusions in neurons	RNA DNA binding protein	158	Gd	1D3	Millipore	1
Synaptophysin	SYP	presynaptic vesicles	glycoprotein for vesicle fusion	159	Tb	D8F6H	Cell Signaling Technology	1
CD45	CD45	membrane of immune cells	tyrosine phosphatase	160	Gd	D9M8I	Cell Signaling Technology	1
PanApoE2E3E4	PanApoE	glial cells	lipid binding and metabolism	161	Dy	E6D7	BioLegend	1
8-hydroxyguanisine	8OHG	all cells	free radical injury	162	Dy	15A3	Abcam	1
TH	TH	dopaminergic neurons	tyrosine hydroxylase	163	Dy	779427	R&D Systems	0.5
Presenilin 1 (NTF)	PRESEN1	all cells	gamma-secretase enzyme	164	Dy	APS18	Abcam	1
MAG	MAG	oligodendrocytes	transmembrane glycoprotein	165	Ho	Monoclonal ab89780	Abcam	0.5
VGLUT1	VGLUT1	glutaminergic neurons	vesicular glutamate transporter	166	Er	N28-9	Abcam	1
VGLUT2	VGLUT2	glutaminergic neurons	vesicular glutamate transporter	167	Er	8G9.2	Abcam	1
Calbindin	CB	inhibitory interneurons soma + axons	CA2+ calmodutin binding protein	168	Er	D1I4Q	Cell Signaling Technology	1
IBA1	IBA1	microglia	Ca2+ binding protein	169	Tm	EPR16588	Abcam	1
PSD95	PSD95	postsynaptic density	scaffolding protein	170	Er	D74D3	Cell Signaling Technology	1
MBP	MBP	oligodendrocytes	myelin basic protein	171	Yb	MBP101	Abcam	1
MCT1	MCT1	microvessels	lactate/pyruvate transporter	172	Yb	P14612	ThermoFisher	1
Siglec-3	CD33	microglia/inflirating macrophages	transmembrane receptor	173	Yb	VM53	BioLegend	3
GFAP	GFAP	astrocytes	intermediate filament protein	174	Yb	6F2/EPR19996	Abcam	1
Endoglin	CD105	microvessels	TGFb receptor complex	175	Lu	Polyclonal AF1097	R&D Systems	1
PHF1-TAU	PHF1-TAU	parenchyma and neurons	pathologic tau	176	Yb	PHF1	Peter David Lab	1

### Sheet: TableS2
Table S2A
format	clinical diagnosis *	AD severity score **	LBD score	region	sample acronym	sample ID	PMI (hrs)	age at death (yrs)	gender
FFPE TMA	no neurological disease	not AD	none	substantia nigra	SN-CN	A	15	79	M
				locus coeruleus	LC-CN
				medulla at DMNX	MO-CN
				cerebellum	CBL-CN
				striatum	STR-CN
				CA1	CA1-CN	B	<10	75	M
	AD dementia	high ADNC	none	CA1	CA1-ADD	D	10.5	93	F
Table S2B
format	clinical diagnosis *	AD severity score **	LBD score	region	sample acronym	sample ID	PMI (hrs)	age at death (yrs)	gender	ApoE genotype	last available MMSETotal	interval between last available MMSE and death (mths )	derived time between death and brain in fixative (hrs)
FFPE whole	cognitively normal	not AD	none	hippocampus	CN	E	12.9	97	F	e3/e3	30 of 30	8	13.3
	cognitive impairment no dementia	intermediate ADNC	none	hippocampus	CIND	F	4.8	100	F	e3/e3	28 of 30	5	5.7
	Dementia	high ADNC	none	hippocampus	ADD	G	2.9	98	F	e3/e3	11 of 30	2	3.7

### Sheet: TableS3
Table S3A											Table S3A
sample acronym	staining panel	# fields of view	# of brain regions	FOV (um)	rastered tissue dimension (x by y) FOV	raster tissue size (mm2)	pixel size	resolution pixel2/um2	depth	kHz	preset	Current on tissue (nA) Xe+	dwell time per pixel (ms)	ion dose/unit area (nA*ms*pixel2/um2)	min/FOV	sample bias	aperture position	total acquition time (hrs)
CN	AD	300	1	500	15 by 20	67.5	512	1.04858	1	80	med	8.9	2	18.6	8.8	70	13.25	44
CIND	AD	260	1	500	13 by 20	65	512	1.04858	1	80	med	9.2	2	19.3	8.7	70	13.25	37.7
ADD	AD	196	1	500	14 by 14	31.4	512	1.04858	1	80	med	8	2	16.7772	8.8	72	13.34	28.7467
ADD	AD	85	1	400	17 by 5	13.6	1024	6.5536	1	80	hi	1.23	6	48.3656	114.6	71	17.28	162.35
TMA	AD	72	18	500	2 by 2	1	512	1.04858	1	80	med	8	2	16.8	8.8	73	13.25	10.56
TMA	PD	3	3	400	1 by 1	0.4	1024	6.5536	1	80	hi	1.17	6	46	104.7	70	17.25	5.235
TMA	AD	3	3	400	1 by 1	0.4	1024	6.5536	1	80	hi	1.59	6	62.5	104.9	73	17.21	5.245
Table S3B
tissue sample	object feature	composite image: channels used	gaussian blur value	threshold intensity	minimum pixel size	maximum pixel size
CN hippocampal tissue 512x512 pixels, 275 FOVs, hippocampus proper	tangles & threads	PHF1-TAU ONLY	1.2	0.19	1	50000
	amyloid-beta plaques	Abeta42, Abeta40, Abeta	1.4	0.1	1	50000
CIND hippocampal tissue 512x512 pixels, 260 FOVs, hippocampus proper	tangles & threads	PHF1-TAU ONLY	1.2	0.19	1	50000
	amyloid-beta plaques	Abeta42, Abeta40, Abeta	1.4	0.1	1	50000
ADD hippocampal tissue 512x512 pixel, 196 FOVs, hippocampus proper	tangles & threads	PHF1-TAU ONLY	1.2	0.19	1	50000
	amyloid-beta plaques	Abeta42, Abeta40, Abeta	1.4	0.1	1	50000
ADD hippocampal tissue 1024x1024 pixels, 34 FOVs, CA Regions	tangles & threads	PHF1-TAU (remove background)	3	0.45	50	30000
	amyloid-beta plaques	Abeta42, Abeta40, Abeta (remove background)	6	0.2	300	500000
	microglia processes	Iba1, CD45 (remove background)	3.7	0.1	100	500000
	astrocyte processes	GFAP (remove background)	1.95	0.35	1.25	5000
	vasculature (CD31/CD105)	CD105, CD31 (remove background)	3.7	0.1	100	50000
	vasculature (MCT1)	MCT1 (remove background)	3.7	0.1	100	500000
ADD hippocampal tissue 1024x1024 pixels, 51 FOVs, DG Region	tangles & threads	PHF1-TAU (remove background)	3	0.45	50	30000
	amyloid-beta plaques	Abeta42, Abeta40, Abeta (remove background)	6	0.2	300	500000
	microglia processes	Iba1, CD45 (remove background)	3.7	0.1	100	500000
	astrocyte processes	GFAP (remove background)	2.15	0.3	1.25	5000
	vasculature (CD31/CD105)	CD105, CD31 (remove background)	3.7	0.1	100	50000
	vasculature (MCT1)	MCT1 (remove background)	3.7	0.1	100	50000

### Sheet: TableS4
Table S4
segmented features	nuclear segmentation	object segmentation
microglia	3415	3470
estrocyte	4277	7698
vasculature	1462	3644
neurons	6116	NA
PHF1Tau Tangles & Threads	NA	4002
amyloid-beta plaques	NA	518
total	15270	19332

### Sheet: TableS5
Table S5A
	Whole sample
segmented features	CN	CIND	ADD
PHF1-Tau tangles & threads	3858	22194	38253
amyloid-beta plaques	9093	35530	23847
microglia	1483	11355	7402
endothelial	4460	6051	5337
neurons	14477	22823	12070
non-immune glia	15769	26119	15687
total	49140	124072	102596
Table S5B
	surrogate anatomical subfields
sample acronym	CN					CIND					ADD
segmented features	DG	CA4	CA3	CA2	CA1	DG	CA4	CA3	CA2	CA1	DG	CA4	CA3	CA2	CA1
PHF1-Tau tangles & threads	124	120	51	175	1641	736	569	185	193	5380	743	749	271	621	13572
amyloid-beta plaques	577	445	226	114	1470	1544	956	287	193	1607	1899	626	378	345	4507
microglia	71	17	6	13	447	509	189	73	52	1756	775	408	258	107	999
endothelial	276	86	90	19	391	776	287	79	55	607	570	190	88	59	598
neurons	3705	1297	325	196	3193	5759	1498	389	286	3618	3423	750	481	227	1594
non-immune glia	319	437	370	158	778	762	560	62	98	662	435	442	251	136	770
total	5072	2402	1068	675	7920	10086	4059	1075	877	13630	7845	3165	1727	1495	22040
Table S5C
	denovo subfields
segmented features	N	G	M	AP	TT
PHF1-Tau tangles & threads	1885	2492	9887	2861	47180
amyloid-beta plaques	5336	7396	10760	32445	12533
microglia	1468	2856	5463	4929	5524
endothelial	1956	1638	3071	6477	2706
neurons	21800	2597	14106	2283	8584
non-immune glia	2337	25685	6780	17115	5658
total	34782	42664	50067	66110	82185
Table S5D
tissue sample	acellular features	object size basement	eccentricity limits	orientation limits
CN, CIND, ADD hippocampal tissues 512x512 pixels, 275 FOVs	tangles & threads	Size > 9 pixels	E > 0.8	O < 5 & O > -5
	amyloid plaques	Size > 4 pixels	E > 0.8	O < 5 & O > -5

### Sheet: Key resource Table
REAGENT OR RESOURCE	SOURCE	IDENTIFIER
Antibodies
A complete list of antibodies is provided in Table S1	This paper	Table S1
Biological Samples
Human brain tissues were compiled by the Stanford Pathology Department	This paper	Table S2
Chemicals, Peptides, and Recombinant Proteins
A complete list of reagent is provided in the published protocol io	protocol.io Bosse et al 2021	dx.doi.org/10.17504/protocols.io.bt9tnr6n
Alcohol ethyl ETHANOL 200 PROOF	Gold Shield	cat# 412811
Alcohol ethyl ETHANOL 190 PROOF	Gold Shield	cat# 412602
TBS IHC Wash Buffer with Tween 20	Cell Marque	cat# 935B-09
PBS IHC Wash Buffer with Tween 20	Cell Marque	cat# 934B-09
Target Retrieval Solution, pH 9, (3:1)	Agilent (Dako)	cat# S2375
UltraPure water	Invitrogen	cat# 10977-015
Avidin/Biotin Blocking Kit	Biolegend	cat# 927301
Hydrogen peroxide	Sigma	cat# 216763
Gelatin (cold water fish skin)	Sigma-Aldrich	cat# G7765-250
Xylene HISTOLOGICAL GRADE	Sigma-Aldrich	cat# 534056-500
Glutaraldehyde 8% Aqueous Solution EM Grade	EMS	cat# 16020
Bovine Albumin (BSA), heat shock treated	Fisher	cat# BP1600-100
Centrifugal filters (0.1µm)	Millipore	cat# UFC30VV00
ImmEdge hybrophobic barrier pen	Vector lab	cat# H-4000
MIBI slides	IonPath	cat# 567001
Levamisole	Vector Labs	cat# SP-5000
Horse serum	Vector Labs	cat# S-2000
VectaMount Permanent Mounting Medium	Vector Labs	cat# H-5000
Critical Commercial Assay
A complete list of reagent is provided in the published protocol io	protocol.io Bosse et al 2021	dx.doi.org/10.17504/protocols.io.bhyej7te
MIBItag Conjugation Kit	Ionpath	cat# 600XXX
ImmPRESS UNIVERSAL (Anti-Mouse/Anti-Rabbit) IgG KIT (HRP)	Vector Laboratories	cat# MP-7500-15
ImmPACT DAB (For HRP Substrate)	Vector Laboratories	cat# SK-4105
Deposited Data
All images of this study	This paper	https://doi.org/10.25740/tx581jb1992
Software and Algorithms
Data analysis were done using MATLAB 2020 and R Studio	Mathworks and R	N/A
Analysis code	This paper	https://github.com/bryjcannon/MIBI_Brain_Analysis
Segmentation code	This paper, Van Valen D et al 2016, Keren L et al 2019	https://github.com/angelolab/MAUI; https://github.com/angelolab/ark-analysis
Image Processing	This paper	https://github.com/angelolab/MAUI; https://github.com/ionpath/mibilib

### Sheet: Initial gating parameters
Initial gating parameters
Object Type & Tissue Source	Object size basement (Size)	Eccentricity limits	Orientation limits
CN, CIND, ADD Hippocampal Tissue - 512x512 FoV, 275 FoV's
PHF1-Tau tangles & threads	Size > 9 pixels	E > 0.8	O < 5 & O > -5
amyloid-beta plaques	Size > 4 pixels	E > 0.8	O < 5 & O > -5

### Sheet: object segmentation Log
object segmentation Log
Object Type & Tissue Source	Composite Image: Channels used	Gaussian Blur value	Threshold intensity	Minimum pixel size	Maximum pixel size
CN Hippocampal Tissue - 512x512 FoV, 275 FoV's
Tau tangles & threads	PHF1Tau ONLY	1.2	0.19	1	50000
amyloid-beta plaques	Abeta42, Abeta40, PanAbeta1724	1.4	0.1	1	50000
CIND Hippocampal Tissue - 512x512 FoV, 260 FoV's
Tau tangles & threads	PHF1Tau ONLY	1.2	0.19	1	50000
amyloid-beta plaques	Abeta42, Abeta40, PanAbeta1724	1.4	0.1	1	50000
ADD Hippocampal Tissue - 512x512 FoV, 196 FoVs
Tau tangles & threads	PHF1Tau ONLY	1.2	0.19	1	50000
amyloid-beta plaques	Abeta42, Abeta40, PanAbeta1724	1.4	0.1	1	50000
ADD Hippocampal Tissue - 1024x1024 FoV, 34 FoV's, CA Regions
Tau tangles & threads	PHF1Tau, (Remove background)	3	0.45	50	30000
amyloid-beta plaques	Abeta42, Abeta40, PanAbeta1724, (Remove background)	6	0.2	300	500000
microglia processes	Iba1, CD45, (Remove background)	3.7	0.1	100	500000
astrocyte processes	GFAP, (Remove background)	1.95	0.35	1.25	5000
vasculature (CD31/CD105)	CD105, CD31, (Remove background)	3.7	0.1	100	50000
vasculature '(MCT1)	MCT1, (Remove background)	3.7	0.1	100	500000
ADD Hippocampal Tissue - 1024x1024 FoV, 51 FoV's, DG Region
Tau tangles & threads	PHF1Tau, (Remove background)	3	0.45	50	30000
amyloid-beta plaques	Abeta42, Abeta40, PanAbeta1724, (Remove background)	6	0.2	300	500000
microglia processes	Iba1, CD45, (Remove background)	3.7	0.1	100	500000
astrocyte processes	GFAP, (Remove background)	2.15	0.3	1.25	5000
vasculature (CD31/CD105)	CD105, CD31, (Remove background)	3.7	0.1	100	50000
vasculature '(MCT1)	MCT1, (Remove background)	3.7	0.1	100	50000

### Sheet: Gating Neuron % - MFN2&Abeta42
Gating Neuron % - MFN2&Abeta42
de novo regions	BL	BR	TL	TR
N	69.6193	5.80275	20.6697	3.90826
G	81.6326	6.23797	9.35695	2.77243
M	65.2134	9.59166	18.6942	6.50078
AP	53.7013	12.3084	15.5059	18.4844
TT	55.2889	10.904	23.5322	10.2749

### Sheet: Gating Neuron % - MFN2&PHF1Tau
Gating Neuron % - MFN2&PHF1Tau
de novo regions	BL	BR	TL	TR
N	73.8624	1.55963	23.6514	0.926605
G	84.7901	3.08005	11.3208	0.808625
M	67.1842	7.62087	20.9485	4.24642
AP	62.7683	3.42413	28.3399	5.65046
TT	38.164	28.0289	14.1775	19.6295
